# Overlap of expression and alignment of diurnal and circadian rhythmicity in the human blood transcriptome with organ and tissue specific rhythmicity in a non-human primate

**DOI:** 10.1101/2021.08.13.456271

**Authors:** Carla S Möller-Levet, Emma E Laing, Simon N Archer, Derk-Jan Dijk

## Abstract

**BACKGROUND:** Twenty-four-hour rhythmicity in transcriptomes of tissues and organs is driven by local circadian oscillators, systemic factors, the central circadian pacemaker, and light-dark cycles. This rhythmicity is to some extent organ- and tissue-specific such that the sets of rhythmic transcripts or their timing are different across tissues/organs. Monitoring rhythmicity of tissues and organs holds promise for circadian medicine, but in humans most tissues and organs are not easily accessible. To investigate the extent to which rhythmicity in the human blood transcriptome reflects rhythmicity in tissues and organs, we compared the overlap and timing of rhythmic transcripts in human blood and rhythmic transcripts in 64 tissues/organs of the baboon.

**METHODS:** Rhythmicity in the transcriptomes of humans and baboons were compared using set logic, circular cross-correlation, circular clustering, functional enrichment analyses and partial least squares regression.

**RESULTS:** Of the 759 orthologous genes that were rhythmic in human blood, 652 (86%) were also rhythmic in at least one baboon tissue. Most of these genes were associated with basic processes such as transcription and protein homeostasis. 109 (17%) of the 652 overlapping rhythmic genes were reported as rhythmic in only one baboon tissue or organ and several of these genes have tissue/organ-specific functions. Analysis of the alignment between baboon and human transcriptomes showed that in these diurnal species, rhythmicity is aligned with the onset, rather than midpoint or end of light period. In both species, the timing of rhythmic transcripts displayed prominent ‘night’ and ‘day’ clusters, with genes in the dark cluster associated with translation. The timing of human and baboon transcriptomes was significantly correlated in 25 tissue/organs with an average earlier timing of 3.21 h (SD 2.47 h) in human blood.

**CONCLUSIONS:** The human blood transcriptome contains sets of rhythmic genes that overlap with rhythmic genes of tissues/organs, some of which are tissue/organ-specific, in the baboon. The rhythmic sets vary across tissues/organs but the timing of most rhythmic genes is similar across human blood and baboon tissues/organs. These results have implications for our understanding of the regulation of rhythmicity across tissues/organs and species and development of blood transcriptome-based biomarkers for rhythmicity in tissues and organs.
