## Supplemental Table 2 for "Overlap of expression and alignment of diurnal and circadian rhythmicity in the human blood transcriptome with organ and tissue specific rhythmicity in a non-human primate"

	Total_RhythmicGenes_InBaboon	Total_RhythmicGenes_InHumanBlood	Length_overlap	Overlap_percentage_relative_to_Baboon=Length_Overlap*100/Total_RhythmicGenes_InBaboon	Overlap_percentage=2*(c)*100/(n+m) where c is the number of common elements, n is the size of first set and m is the size of the second set
ADC	1066	786	49	4.596622889	5.291576674
ADM	1461	786	87	5.954825462	7.743658211
AMY	171	786	16	9.356725146	3.343782654
ANT	1137	786	81	7.124010554	8.424336973
AOR	541	786	33	6.099815157	4.973624717
ARC	259	786	14	5.405405405	2.679425837
ASC	952	786	63	6.617647059	7.249712313
AXL	413	786	33	7.99031477	5.504587156
BLA	2390	786	113	4.728033473	7.115869018
BOM	94	786	5	5.319148936	1.136363636
CEC	1037	786	61	5.882352941	6.692265496
CER	271	786	19	7.011070111	3.595080416
COR	1659	786	84	5.063291139	6.871165644
DEC	1202	786	68	5.657237937	6.841046278
DMH	926	786	39	4.211663067	4.556074766
DUO	877	786	58	6.61345496	6.975345761
HAB	650	786	39	6	5.431754875
HEA	1902	786	91	4.784437434	6.770833333
HIP	222	786	16	7.207207207	3.174603175
ILE	1686	786	94	5.575326216	7.605177994
IRI	102	786	14	13.7254902	3.153153153
KIC	725	786	45	6.206896552	5.956320318
KIM	1158	786	66	5.699481865	6.790123457
LGP	1899	786	92	4.844655082	6.852886406
LH	102	786	8	7.843137255	1.801801802
LIV	417	786	37	8.872901679	6.151288446
LUN	720	786	57	7.916666667	7.569721116
MEL	141	786	12	8.510638298	2.588996764
MGP	2320	786	111	4.784482759	7.147456536
MMB	1513	786	88	5.816259088	7.655502392
MUA	1321	786	76	5.75321726	7.21404841
MUG	2589	786	128	4.94399382	7.585185185
OES	381	786	31	8.13648294	5.312767781
OLB	373	786	17	4.557640751	2.933563417
OMF	2069	786	108	5.219913001	7.565674256
ONH	482	786	24	4.979253112	3.785488959
PAN	594	786	40	6.734006734	5.797101449
PIN	137	786	7	5.109489051	1.516793066
PIT	203	786	15	7.389162562	3.033367037
PON	1765	786	97	5.495750708	7.604860839
PRA	225	786	9	4	1.78041543
PRC	2494	786	146	5.854049719	8.902439024
PRO	1147	786	60	5.231037489	6.207966891
PUT	1129	786	57	5.048715678	5.953002611
PVN	2502	786	118	4.716227018	7.177615572
RET	591	786	23	3.891708968	3.340595497
RPE	701	786	46	6.562054208	6.186953598
SCN	541	786	40	7.393715342	6.028636021
SKI	558	786	35	6.272401434	5.208333333
SMM	203	786	15	7.389162562	3.033367037
SON	115	786	2	1.739130435	0.443951165
SPL	797	786	42	5.269761606	5.306380291
STF	3015	786	135	4.47761194	7.103393844
SUN	839	786	49	5.840286055	6.030769231
TES	1342	786	50	3.725782414	4.69924812
THA	306	786	10	3.267973856	1.831501832
THR	3690	786	221	5.989159892	9.874888293
VIC	1468	786	82	5.585831063	7.27595386
VMH	1237	786	61	4.931285368	6.030647553
WAM	215	786	14	6.511627907	2.797202797
WAP	1261	786	71	5.630452022	6.936980948
WAR	167	786	13	7.784431138	2.728226653
WAS	331	786	28	8.459214502	5.013428827
WAT	1137	786	68	5.980650836	7.072282891
