## Supplemental Table 4 for "Overlap of expression and alignment of diurnal and circadian rhythmicity in the human blood transcriptome with organ and tissue specific rhythmicity in a non-human primate"

### Sheet: Sheet1
	Arntl	Per2	Nr1d2	Per3	Nfil3	Cry2	Npas2	Tef
IRI*
COR#	-10	0	-4	-6	-8	0	2	-10
ONH	-8	4		-6		0
RET*
RPE#	-10	2	-4	-2	-8	6	2	-6
ADC	-10	2	-2	-2	-8		-2	-6
ADM	-4	4	0	-2			6
PIN*
PIT*
THR#	12	-2	-6	-8	-10	-4	-4	12
LUN	-10	2	-2		-6	0	2	-8
AXL				-2		0		-6
BOM		2
MEL	-8	2	-4	-2				-8
SPL	-10	2	-2	-2
LIV	-8	2		-2			2	-8
PAN#	-10	0	-6	-6	-8	0	0	-8
PRO	-10	0	-4	-4		-2
TES					-8
OMF	-10	2	-4	-2	-4		-2	-6
WAM	-10	2	-6			2	0
WAP			-4	-4
WAR	-8	2	-4	-4	-6		-2
WAS	-10	2			-8	0	0	-8
WAT#	-10	0	-2	-2	-8	0	-4	-6
SKI#	-8	2	-4	-4	-6	0	2	-8
BLA	-8	2	0	0			4
KIC	-8	2					2	-10
KIM	-10	2			-10		2
AMY					-6	6
ARC	-10				-8
CER	-8	2			-4
DMH					-6
HAB				-4	-8
HIP	-10
LGP	12		-4	-4	-8
LH*
MGP		2	-6	-6	-6	-4
MMB	12	0	-4	-6	-8	-4
OLB			-8		-10
PON	-8				-4	2
PRA*
PRC	-10	0	-4	-6				10
PUT			-2			-2
PVN	-10				-6	0
SCN	-10
SON*
SUN	12		-4
THA	-8
VIC	-8	-2	-8		-6
VMH	-10		-6	-6			-10	-8
AOR	-8	2	-4	-4	-4	0
HEA	-10	2	-2	-4	-6			-10
MUA	-8	4	-4	-2	-6		0	-6
MUG	-10	4	-4	-4			0
ANT	-10	-2	-8	-8	-8			-10
ASC	-10	0	-6		-8	-2	-2	-8
CEC	-10	0	-6	-6			0	-8
DEC	-10	2	-6	-6		-2	0	-8
DUO	12		-8	-8	-8	-2		-10
ILE	-10	0	-4	-6	-8	0
OES	-8	2	-4	-4		2	2	-6
SMM				-6
STF	12	0	-4	-4	-10
Total tissues	46	38	38	36	33	24	24	24
Lag range	-10 to +12	-2 to +4	-8 to 0	-8 to 0	-10 to -4	-4 to +6	-10 to +6	-10 to +12
Lag mode	-10	2	-4	-6	-8	0	2	-8
Lag mean	-9.5508	1.38773	-4.31433	-4.27292	-7.16574	-0.313487	0.345291	-8.15824
Lag SD	1.49349	1.52909	1.97688	2.02825	1.71581	2.46339	2.86928	2.00537
