## Supplemental Table 6 for "Overlap of expression and alignment of diurnal and circadian rhythmicity in the human blood transcriptome with organ and tissue specific rhythmicity in a non-human primate"

### Sheet: ANT_SCL44A2_BiomarkerGenes
	AgilentProbe	GeneSymbol	HumanEnsembl	BaboonEnsembl	CandidateProbes_for_Biomarker	In1SampleBiomarker	In2SampleBiomarker
1	A_24_P8768	MRPL20	ENSG00000242485	ENSPANG00000015802	1	0	0
2	CPID_475	PER3	ENSG00000049246	ENSPANG00000004699	0	0	0
3	CPID_474	PER3	ENSG00000049246	ENSPANG00000004699	0	0	0
4	CPID_476	PER3	ENSG00000049246	ENSPANG00000004699	0	0	0
5	CPID_470	PER3	ENSG00000049246	ENSPANG00000004699	0	0	0
6	CPID_472	PER3	ENSG00000049246	ENSPANG00000004699	0	0	0
7	CPID_471	PER3	ENSG00000049246	ENSPANG00000004699	0	0	0
8	CPID_440	PER3	ENSG00000049246	ENSPANG00000004699	0	0	0
9	A_24_P230948	PER3	ENSG00000049246	ENSPANG00000004699	0	0	0
10	CPID_473	PER3	ENSG00000049246	ENSPANG00000004699	0	0	0
11	A_24_P342591	RERE	ENSG00000142599	ENSPANG00000018378	1	0	1
12	A_24_P919419	NIPAL3	ENSG00000001461	ENSPANG00000005051	1	0	0
13	A_23_P410159	PAQR7	ENSG00000182749	ENSPANG00000001704	1	1	0
14	A_23_P86054	WDTC1	ENSG00000142784	ENSPANG00000008666	1	0	0
15	A_24_P102895	WDTC1	ENSG00000142784	ENSPANG00000008666	1	0	0
16	A_32_P196854	FAM76A	ENSG00000009780	ENSPANG00000000247	1	0	0
17	A_23_P34578	GNL2	ENSG00000134697	ENSPANG00000025285	1	1	0
18	A_23_P137848	MRPL24	ENSG00000143314	ENSPANG00000018542	1	1	1
19	A_24_P276576	FCRLA	ENSG00000132185	ENSPANG00000005457	1	1	1
20	A_23_P897	C1orf116	ENSG00000182795	ENSPANG00000010609	1	0	1
21	A_32_P8120	GNL3	ENSG00000163938	ENSPANG00000016579	1	1	0
22	A_23_P501770	ATRIP	ENSG00000164053	ENSPANG00000021869	1	0	0
23	A_23_P18304	UBA5	ENSG00000081307	ENSPANG00000011953	1	0	0
24	A_24_P943472	NR1D2	ENSG00000174738	ENSPANG00000006662	0	0	0
25	A_23_P302709	NR1D2	ENSG00000174738	ENSPANG00000006662	0	0	0
26	A_23_P308136	TRIM50	ENSG00000146755	ENSPANG00000008677	1	1	0
27	A_23_P82478	PUS7	ENSG00000091127	ENSPANG00000014230	1	1	0
28	A_24_P106728	PUS7	ENSG00000091127	ENSPANG00000014230	1	0	0
29	A_24_P187351	CNOT4	ENSG00000080802	ENSPANG00000017724	1	1	0
30	A_24_P500621	HIPK2	ENSG00000064393	ENSPANG00000017281	1	1	1
31	A_24_P384099	ZNF775	ENSG00000196456	ENSPANG00000021669	1	0	0
32	A_23_P345820	WDFY3	ENSG00000163625	ENSPANG00000022290	1	1	0
33	A_24_P397247	SDAD1	ENSG00000198301	ENSPANG00000016516	1	0	0
34	A_24_P137522	USP53	ENSG00000145390	ENSPANG00000001095	1	0	0
35	A_23_P392470	NR3C2	ENSG00000151623	ENSPANG00000004756	1	1	0
36	A_24_P371628	ANKH	ENSG00000154122	ENSPANG00000014384	1	1	1
37	A_23_P252857	BRIX1	ENSG00000113460	ENSPANG00000016504	1	0	0
38	A_23_P252855	BRIX1	ENSG00000113460	ENSPANG00000016504	1	0	0
39	A_23_P30338	CCNH	ENSG00000134480	ENSPANG00000023952	1	1	1
40	A_23_P144796	PDLIM4	ENSG00000131435	ENSPANG00000011299	1	0	0
41	A_23_P167789	FAM53C	ENSG00000120709	ENSPANG00000006209	1	1	0
42	A_24_P380234	FAM53C	ENSG00000120709	ENSPANG00000006209	1	0	0
43	A_23_P70020	PFDN1	ENSG00000113068	ENSPANG00000016007	1	0	0
44	A_23_P110557	UNC5A	ENSG00000113763	ENSPANG00000011858	1	1	0
45	A_24_P320526	C6orf106	ENSG00000196821	ENSPANG00000020768	1	1	0
46	A_23_P70417	MRPS10	ENSG00000048544	ENSPANG00000024034	1	0	0
47	A_24_P383478	ESR1	ENSG00000091831	ENSPANG00000020729	1	1	0
48	A_23_P156953	IGF2R	ENSG00000197081	ENSPANG00000018547	1	0	0
49	A_32_P38286	TCTE3	ENSG00000184786	ENSPANG00000012992	1	0	0
50	A_23_P383977	SNAPC5	ENSG00000174446	ENSPANG00000016665	1	0	0
51	A_23_P65532	PELI2	ENSG00000139946	ENSPANG00000009936	1	0	0
52	A_32_P143377	TMEM30B	ENSG00000182107	ENSPANG00000011806	1	0	0
53	A_23_P114232	PRDX4	ENSG00000123131	ENSPANG00000007586	1	0	0
54	A_23_P171074	ITM2A	ENSG00000078596	ENSPANG00000004635	1	1	1
55	A_24_P6294	TMEM164	ENSG00000157600	ENSPANG00000004577	1	0	0
56	A_23_P96041	TMEM164	ENSG00000157600	ENSPANG00000004577	1	1	0
57	A_23_P125726	TMEM164	ENSG00000157600	ENSPANG00000004577	1	1	0
58	A_24_P153680	ZNF395	ENSG00000186918	ENSPANG00000017244	1	1	0
59	A_24_P89843	CYHR1	ENSG00000187954	ENSPANG00000024707	1	1	0
60	A_23_P128337	PTMS	ENSG00000159335	ENSPANG00000001015	1	0	0
61	A_24_P73370	ULK1	ENSG00000177169	ENSPANG00000000375	1	1	1
62	A_24_P28722	RSAD2	ENSG00000134321	ENSPANG00000026240	1	0	0
63	A_23_P39971	ERLEC1	ENSG00000068912	ENSPANG00000009778	1	1	0
64	A_32_P24581	RPS27A	ENSG00000143947	ENSPANG00000017355	1	1	1
65	A_23_P16733	RALB	ENSG00000144118	ENSPANG00000019898	1	1	0
66	A_23_P202715	PHF21A	ENSG00000135365	ENSPANG00000016889	1	1	1
67	A_23_P359015	PHF21A	ENSG00000135365	ENSPANG00000016889	1	1	0
68	A_23_P13364	NUCB2	ENSG00000070081	ENSPANG00000002503	1	0	0
69	CPID_516	ARNTL	ENSG00000133794	ENSPANG00000006538	0	0	0
70	A_23_P84555	KCTD21	ENSG00000188997	ENSPANG00000012861	1	1	0
71	A_24_P85143	ROBO3	ENSG00000154134	ENSPANG00000004722	1	0	0
72	A_23_P32253	NFIL3	ENSG00000165030	ENSPANG00000006675	0	0	0
73	A_23_P165624	TNFAIP6	ENSG00000123610	ENSPANG00000021874	1	1	0
74	A_23_P334864	FAM126B	ENSG00000155744	ENSPANG00000023886	1	1	0
75	A_32_P158746	RPL17	ENSG00000265681	ENSPANG00000011465	1	0	0
76	A_32_P21384	RPL17	ENSG00000265681	ENSPANG00000011465	1	1	0
77	A_32_P186981	RPL17	ENSG00000265681	ENSPANG00000011465	1	0	0
78	CPID_4	PER2	ENSG00000132326	ENSPANG00000008425	0	0	0
79	A_23_P211326	CECR2	ENSG00000099954	ENSPANG00000000608	1	0	0
80	A_23_P91590	RANBP1	ENSG00000099901	ENSPANG00000024087	1	1	1
81	A_24_P151582	TEF	ENSG00000167074	ENSPANG00000024579	0	0	0
82	A_23_P402287	LNX2	ENSG00000139517	ENSPANG00000012983	1	0	0
83	A_23_P162822	EXOSC8	ENSG00000120699	ENSPANG00000019344	1	0	0
84	A_24_P241276	EXOSC8	ENSG00000120699	ENSPANG00000019344	1	1	0
85	A_23_P88095	TBC1D4	ENSG00000136111	ENSPANG00000006285	1	1	0
86	A_23_P152919	NUP88	ENSG00000108559	ENSPANG00000024295	1	1	0
87	A_23_P77807	RAI1	ENSG00000108557	ENSPANG00000023673	1	1	1
88	A_24_P102343	EPN3	ENSG00000049283	ENSPANG00000022477	1	0	0
89	A_23_P15326	TRIM25	ENSG00000121060	ENSPANG00000022321	1	1	0
90	A_24_P159648	BAIAP2	ENSG00000175866	ENSPANG00000019604	1	1	1
91	A_23_P159169	AATK	ENSG00000181409	ENSPANG00000019503	1	0	0
92	A_23_P107644	SNRPD1	ENSG00000167088	ENSPANG00000023478	1	0	0
93	A_32_P148672	SNRPD1	ENSG00000167088	ENSPANG00000023478	1	1	0
94	A_23_P15944	ELAC1	ENSG00000141642	ENSPANG00000026392	1	0	0
95	A_23_P317756	ACSM3	ENSG00000005187	ENSPANG00000018205	1	1	1
96	A_32_P101235	UHRF1	ENSG00000276043	ENSPANG00000004919	1	0	1
97	A_24_P10657	SLC44A2	ENSG00000129353	ENSPANG00000004916	0	0	0
98	A_23_P101806	HPN	ENSG00000105707	ENSPANG00000024281	1	0	0
99	A_23_P395911	FBXO17	ENSG00000269190	ENSPANG00000017369	1	0	0
100	A_24_P382319	CEACAM1	ENSG00000079385	ENSPANG00000005738	1	1	1
101	A_23_P434118	CEACAM1	ENSG00000079385	ENSPANG00000005738	1	1	1
102	A_23_P55738	CEACAM1	ENSG00000079385	ENSPANG00000005738	1	1	1
103	A_23_P78782	CA11	ENSG00000063180	ENSPANG00000014596	1	1	1

### Sheet: PVN_LRFN3_BiomarkerGenes
	AgilentProbe	GeneSymbol	HumanEnsembl	BaboonEnsembl	CandidateProbes_for_Biomarker	In1SampleBiomarker	In2SampleBiomarker
1	A_23_P258018	MYL5	ENSG00000215375	ENSPANG00000011909	1	1	1
2	A_24_P921232	PEX14	ENSG00000142655	ENSPANG00000017539	1	1	0
3	A_23_P34376	TCEA3	ENSG00000204219	ENSPANG00000021436	1	1	0
4	A_24_P327886	TCEA3	ENSG00000204219	ENSPANG00000021436	1	1	0
5	A_23_P34375	TCEA3	ENSG00000204219	ENSPANG00000021436	1	1	0
6	A_24_P393787	TRNAU1AP	ENSG00000180098	ENSPANG00000016019	1	0	0
7	A_24_P173865	MFSD2A	ENSG00000168389	ENSPANG00000011715	1	0	1
8	A_23_P149200	CDC20	ENSG00000117399	ENSPANG00000020759	1	0	0
9	A_24_P393844	DPH2	ENSG00000132768	ENSPANG00000007643	1	0	0
10	A_24_P385376	DPH5	ENSG00000117543	ENSPANG00000004610	1	0	0
11	A_23_P148821	DPH5	ENSG00000117543	ENSPANG00000004610	1	0	0
12	A_23_P12336	PRMT6	ENSG00000198890	ENSPANG00000004113	1	1	1
13	A_23_P11843	LRRN2	ENSG00000170382	ENSPANG00000011968	1	0	0
14	A_23_P476	MPZL1	ENSG00000197965	ENSPANG00000018323	1	1	1
15	A_23_P11874	MPZL1	ENSG00000197965	ENSPANG00000018323	1	1	1
16	A_23_P121386	IFT57	ENSG00000114446	ENSPANG00000002089	1	0	0
17	A_23_P92213	ABHD10	ENSG00000144827	ENSPANG00000018917	1	0	0
18	A_23_P143987	ATG7	ENSG00000197548	ENSPANG00000019142	1	1	0
19	A_24_P917492	TTLL3	ENSG00000214021	ENSPANG00000005978	1	1	0
20	A_23_P125117	KLHDC8B	ENSG00000185909	ENSPANG00000022042	1	1	1
21	A_23_P501770	ATRIP	ENSG00000164053	ENSPANG00000021869	1	1	0
22	A_23_P144151	DCUN1D1	ENSG00000043093	ENSPANG00000008386	1	1	1
23	A_24_P123155	ZNF639	ENSG00000121864	ENSPANG00000024157	1	1	0
24	A_23_P70843	BPGM	ENSG00000172331	ENSPANG00000006917	1	1	0
25	A_24_P283395	ADCK2	ENSG00000133597	ENSPANG00000007837	1	0	0
26	A_23_P377882	KCNH2	ENSG00000055118	ENSPANG00000021876	1	0	0
27	A_23_P213093	OCIAD1	ENSG00000109180	ENSPANG00000000147	1	0	0
28	A_23_P92320	NUP54	ENSG00000138750	ENSPANG00000023418	1	0	0
29	A_24_P140391	PIGY	ENSG00000255072	ENSPANG00000005476	1	0	0
30	A_24_P332230	LARP7	ENSG00000174720	ENSPANG00000006701	1	0	0
31	A_23_P84070	LARP7	ENSG00000174720	ENSPANG00000006701	1	1	0
32	A_24_P137522	USP53	ENSG00000145390	ENSPANG00000001095	1	0	0
33	A_23_P92441	MAD2L1	ENSG00000164109	ENSPANG00000019721	1	0	0
34	A_24_P171873	FBXO4	ENSG00000151876	ENSPANG00000011631	1	0	1
35	A_23_P58521	ERCC8	ENSG00000049167	ENSPANG00000012022	1	0	0
36	A_23_P92824	ATG10	ENSG00000152348	ENSPANG00000003860	1	1	0
37	A_23_P156180	SLC22A4	ENSG00000197208	ENSPANG00000024866	1	1	1
38	A_23_P69877	ZFP62	ENSG00000196670	ENSPANG00000007886	1	1	0
39	A_24_P33217	TNXB	ENSG00000168477	ENSPANG00000014564	1	0	0
40	A_23_P214474	TOMM6	ENSG00000214736	ENSPANG00000017339	1	0	0
41	A_23_P145197	BYSL	ENSG00000112578	ENSPANG00000007619	1	1	1
42	A_23_P19257	SLC35B2	ENSG00000157593	ENSPANG00000007014	1	0	0
43	A_24_P354715	NT5E	ENSG00000135318	ENSPANG00000026149	1	1	0
44	A_23_P215051	ECHDC1	ENSG00000093144	ENSPANG00000020687	1	0	0
45	A_32_P9963	HSF2	ENSG00000025156	ENSPANG00000022516	1	1	0
46	A_24_P476086	KPNA5	ENSG00000196911	ENSPANG00000008670	1	0	0
47	A_23_P95165	SEMA4B	ENSG00000185033	ENSPANG00000011175	1	0	0
48	A_24_P330385	SLC22A17	ENSG00000092096	ENSPANG00000004892	1	0	0
49	A_24_P373126	TRMT61A	ENSG00000166166	ENSPANG00000007028	1	1	0
50	A_24_P370557	PRRG1	ENSG00000130962	ENSPANG00000015320	1	1	1
51	A_23_P125541	PPP1R3F	ENSG00000049769	ENSPANG00000012950	1	0	0
52	A_23_P43141	EIF3E	ENSG00000104408	ENSPANG00000008045	1	0	0
53	A_32_P229760	EIF3E	ENSG00000104408	ENSPANG00000008045	1	0	0
54	A_24_P98263	EBAG9	ENSG00000147654	ENSPANG00000015083	1	0	0
55	A_23_P87432	RHPN1	ENSG00000158106	ENSPANG00000015006	1	0	0
56	A_32_P65943	EEF1D	ENSG00000104529	ENSPANG00000012667	1	0	0
57	A_24_P89843	CYHR1	ENSG00000187954	ENSPANG00000024707	1	1	0
58	A_23_P128337	PTMS	ENSG00000159335	ENSPANG00000001015	1	0	0
59	A_23_P350551	C12orf57	ENSG00000111678	ENSPANG00000020210	1	1	0
60	A_23_P366812	AQP5	ENSG00000161798	ENSPANG00000005854	1	0	0
61	A_23_P87591	YEATS4	ENSG00000127337	ENSPANG00000024917	1	0	0
62	A_24_P175989	VPS29	ENSG00000111237	ENSPANG00000011478	1	0	0
63	A_23_P139929	ERP29	ENSG00000089248	ENSPANG00000003387	1	1	0
64	A_23_P10911	PLBD2	ENSG00000151176	ENSPANG00000005793	1	1	0
65	A_23_P254852	OTOF	ENSG00000115155	ENSPANG00000019226	1	0	0
66	A_23_P343671	FOSL2	ENSG00000075426	ENSPANG00000023125	1	1	1
67	A_23_P218555	FOSL2	ENSG00000075426	ENSPANG00000023125	1	1	0
68	A_23_P345581	FOSL2	ENSG00000075426	ENSPANG00000023125	1	0	1
69	A_32_P201979	HECTD2	ENSG00000165338	ENSPANG00000021659	1	1	1
70	A_23_P60856	TSPAN4	ENSG00000214063	ENSPANG00000011318	1	1	1
71	A_23_P316741	TSPAN4	ENSG00000214063	ENSPANG00000011318	1	1	1
72	A_24_P326708	BRSK2	ENSG00000174672	ENSPANG00000019206	1	0	0
73	A_23_P1602	CDC42EP2	ENSG00000149798	ENSPANG00000019253	1	1	1
74	A_23_P36157	WDR74	ENSG00000133316	ENSPANG00000013148	1	1	0
75	A_24_P467358	EEF1G	ENSG00000254772	ENSPANG00000003106	1	1	0
76	CPID_280	CRY2	ENSG00000121671	ENSPANG00000013724	0	0	0
77	CPID_516	ARNTL	ENSG00000133794	ENSPANG00000006538	0	0	0
78	A_23_P87257	MRPL17	ENSG00000158042	ENSPANG00000025791	1	0	0
79	A_24_P115774	BIRC2	ENSG00000110330	ENSPANG00000018233	1	1	0
80	A_24_P85143	ROBO3	ENSG00000154134	ENSPANG00000004722	1	0	0
81	A_23_P395365	ENTPD2	ENSG00000054179	ENSPANG00000026261	1	1	0
82	A_23_P60225	GRHPR	ENSG00000137106	ENSPANG00000025471	1	1	0
83	A_23_P32253	NFIL3	ENSG00000165030	ENSPANG00000006675	0	0	0
84	A_32_P193080	FMNL2	ENSG00000157827	ENSPANG00000008524	1	0	0
85	A_23_P120194	ORMDL1	ENSG00000128699	ENSPANG00000020309	1	1	0
86	A_23_P56894	CYP20A1	ENSG00000119004	ENSPANG00000002439	1	1	0
87	A_32_P24122	STMN3	ENSG00000197457	ENSPANG00000024130	1	1	0
88	A_24_P143492	BCAS4	ENSG00000124243	ENSPANG00000003915	1	1	0
89	A_23_P57236	GGT7	ENSG00000131067	ENSPANG00000023260	1	0	0
90	A_24_P160104	TUBA8	ENSG00000183785	ENSPANG00000022561	1	1	1
91	A_23_P143569	DGCR6L	ENSG00000128185	ENSPANG00000026173	1	0	0
92	A_32_P336690	ZDHHC8	ENSG00000099904	ENSPANG00000015762	1	0	0
93	A_24_P478495	TMEM191B	ENSG00000278558	ENSPANG00000026013	1	0	0
94	A_24_P143032	CDC42EP1	ENSG00000128283	ENSPANG00000025198	1	0	0
95	A_23_P502078	MAPK8IP2	ENSG00000008735	ENSPANG00000007364	1	0	0
96	A_23_P117286	CLN5	ENSG00000102805	ENSPANG00000009178	1	0	0
97	A_24_P78862	SLC43A2	ENSG00000167703	ENSPANG00000024604	1	1	0
98	A_24_P296508	SLC43A2	ENSG00000167703	ENSPANG00000024604	1	0	0
99	A_24_P99679	POLR2A	ENSG00000181222	ENSPANG00000024099	1	0	0
100	A_24_P296698	MAP2K3	ENSG00000034152	ENSPANG00000023551	1	0	0
101	A_24_P318593	SCRN2	ENSG00000141295	ENSPANG00000022920	1	1	0
102	A_23_P4323	SCRN2	ENSG00000141295	ENSPANG00000022920	1	1	0
103	A_23_P379794	PIGW	ENSG00000277161	ENSPANG00000008702	1	0	0
104	A_32_P5251	RARA	ENSG00000131759	ENSPANG00000021658	0	0	0
105	A_23_P118607	AARSD1	ENSG00000266967	ENSPANG00000021379	1	1	1
106	A_23_P55174	G6PC3	ENSG00000141349	ENSPANG00000021316	1	0	0
107	A_23_P159169	AATK	ENSG00000181409	ENSPANG00000019503	1	1	0
108	A_24_P205100	E4F1	ENSG00000167967	ENSPANG00000017016	1	0	0
109	A_23_P338168	FBXL19	ENSG00000099364	ENSPANG00000019062	1	0	0
110	A_23_P129629	MT3	ENSG00000087250	ENSPANG00000006266	1	0	0
111	A_24_P381901	CX3CL1	ENSG00000006210	ENSPANG00000009401	1	0	1
112	A_24_P116535	MMP15	ENSG00000102996	ENSPANG00000019364	1	0	0
113	A_23_P26426	CPNE7	ENSG00000178773	ENSPANG00000024388	1	0	0
114	A_23_P119593	EPHX3	ENSG00000105131	ENSPANG00000010109	1	0	0
115	A_23_P142403	TM6SF2	ENSG00000213996	ENSPANG00000017375	1	0	1
116	A_23_P101806	HPN	ENSG00000105707	ENSPANG00000024281	1	1	0
117	A_23_P50775	LRFN3	ENSG00000126243	ENSPANG00000013637	0	0	0
118	A_23_P16063	GRIK5	ENSG00000105737	ENSPANG00000021116	1	0	1
119	A_23_P67127	TMEM145	ENSG00000167619	ENSPANG00000007222	1	0	0
120	A_23_P78782	CA11	ENSG00000063180	ENSPANG00000014596	1	1	1
121	A_23_P502520	IL4I1	ENSG00000104951	ENSPANG00000007273	1	1	1
122	A_23_P78734	MYH14	ENSG00000105357	ENSPANG00000010268	1	0	0
123	A_32_P98348	ZNF525	ENSG00000203326	ENSPANG00000011670	1	0	0
124	A_23_P208516	MBOAT7	ENSG00000125505	ENSPANG00000015075	1	1	0
125	A_32_P22078	RPS9	ENSG00000170889	ENSPANG00000011359	1	0	0
126	A_24_P169544	ZNF17	ENSG00000186272	ENSPANG00000014393	1	0	0
127	A_24_P41180	RPS5	ENSG00000083845	ENSPANG00000014392	1	1	0
128	A_23_P115636	TRDMT1	ENSG00000107614	ENSPANG00000024541	1	0	0
129	A_23_P206501	CLEC18B	ENSG00000140839	ENSPANG00000007021	1	1	1
