## Supplemental Table 7 for "Overlap of expression and alignment of diurnal and circadian rhythmicity in the human blood transcriptome with organ and tissue specific rhythmicity in a non-human primate"

cluster	tissue	cell_type	observed	expected	p.value
green	ANT	Multiple	1	1.388693957	1
green	ANT	Myeloid	0	0.64619883	1
green	ANT	T Cell	0	0.154580897	1
green	ANT	Lymphoid	0	0.46374269	1
green	ANT	B Cell	1	0.174853801	0.160932526
green	ANT	Monocyte	0	0.146978558	1
green	ANT	Dendritic Cell	0	0.131773879	1
green	ANT	Neutrophil	0	0.083625731	1
green	ANT	NK Cell	0	0.070955166	1
red	ANT	Multiple	4	1.531124107	0.065874194
red	ANT	Myeloid	3	0.712475634	0.034113013
red	ANT	T Cell	0	0.170435348	1
red	ANT	Lymphoid	2	0.511306043	0.092531512
red	ANT	B Cell	0	0.192787524	1
red	ANT	Monocyte	0	0.162053281	1
red	ANT	Dendritic Cell	0	0.145289149	1
red	ANT	Neutrophil	2	0.092202729	0.003810922
red	ANT	NK Cell	0	0.078232619	1
green	ASC	Multiple	1	1.281871345	1
green	ASC	Myeloid	0	0.596491228	1
green	ASC	T Cell	0	0.142690058	1
green	ASC	Lymphoid	1	0.428070175	0.350224896
green	ASC	B Cell	1	0.161403509	0.149517172
green	ASC	Monocyte	0	0.135672515	1
green	ASC	Dendritic Cell	0	0.121637427	1
green	ASC	Neutrophil	0	0.077192982	1
green	ASC	NK Cell	0	0.065497076	1
red	ASC	Multiple	1	0.997011046	1
red	ASC	Myeloid	0	0.463937622	1
red	ASC	T Cell	0	0.110981157	1
red	ASC	Lymphoid	1	0.33294347	0.284829795
red	ASC	B Cell	0	0.125536062	1
red	ASC	Monocyte	0	0.105523067	1
red	ASC	Dendritic Cell	0	0.094606888	1
red	ASC	Neutrophil	0	0.060038986	1
red	ASC	NK Cell	0	0.05094217	1
green	CEC	Multiple	3	0.961403509	0.069803638
green	CEC	Myeloid	0	0.447368421	1
green	CEC	T Cell	0	0.107017544	1
green	CEC	Lymphoid	1	0.321052632	0.276208178
green	CEC	B Cell	1	0.121052632	0.114344866
green	CEC	Monocyte	0	0.101754386	1
green	CEC	Dendritic Cell	0	0.09122807	1
green	CEC	Neutrophil	0	0.057894737	1
green	CEC	NK Cell	0	0.049122807	1
red	CEC	Multiple	0	1.246263808	0.63640779
red	CEC	Myeloid	0	0.579922027	1
red	CEC	T Cell	0	0.138726446	1
red	CEC	Lymphoid	0	0.416179337	1
red	CEC	B Cell	0	0.156920078	1
red	CEC	Monocyte	0	0.131903834	1
red	CEC	Dendritic Cell	0	0.118258609	1
red	CEC	Neutrophil	1	0.075048733	0.07245365
red	CEC	NK Cell	0	0.063677713	1
green	DEC	Multiple	0	1.459909032	0.404195699
green	DEC	Myeloid	0	0.679337232	1
green	DEC	T Cell	0	0.162508122	1
green	DEC	Lymphoid	0	0.487524366	1
green	DEC	B Cell	1	0.183820663	0.168458735
green	DEC	Monocyte	0	0.154515919	1
green	DEC	Dendritic Cell	0	0.138531514	1
green	DEC	Neutrophil	0	0.08791423	1
green	DEC	NK Cell	0	0.074593892	1
red	DEC	Multiple	1	0.997011046	1
red	DEC	Myeloid	1	0.463937622	0.3738958
red	DEC	T Cell	0	0.110981157	1
red	DEC	Lymphoid	0	0.33294347	1
red	DEC	B Cell	0	0.125536062	1
red	DEC	Monocyte	0	0.105523067	1
red	DEC	Dendritic Cell	0	0.094606888	1
red	DEC	Neutrophil	2	0.060038986	0.001627624
red	DEC	NK Cell	0	0.05094217	1
green	DUO	Multiple	1	1.35308642	1
green	DUO	Myeloid	0	0.62962963	1
green	DUO	T Cell	0	0.150617284	1
green	DUO	Lymphoid	0	0.451851852	1
green	DUO	B Cell	0	0.17037037	1
green	DUO	Monocyte	0	0.143209877	1
green	DUO	Dendritic Cell	0	0.128395062	1
green	DUO	Neutrophil	0	0.081481481	1
green	DUO	NK Cell	0	0.069135802	1
red	DUO	Multiple	1	0.712150747	0.51596361
red	DUO	Myeloid	1	0.331384016	0.284209884
red	DUO	T Cell	0	0.079272255	1
red	DUO	Lymphoid	0	0.237816764	1
red	DUO	B Cell	0	0.089668616	1
red	DUO	Monocyte	0	0.075373619	1
red	DUO	Dendritic Cell	0	0.067576348	1
red	DUO	Neutrophil	0	0.04288499	1
red	DUO	NK Cell	0	0.036387264	1
green	ILE	Multiple	0	2.528135153	0.184240824
green	ILE	Myeloid	0	1.176413255	0.634022454
green	ILE	T Cell	1	0.281416504	0.246193981
green	ILE	Lymphoid	2	0.844249513	0.206707779
green	ILE	B Cell	1	0.318323587	0.273683017
green	ILE	Monocyte	0	0.267576348	1
green	ILE	Dendritic Cell	0	0.239896036	1
green	ILE	Neutrophil	0	0.152241715	1
green	ILE	NK Cell	0	0.129174789	1
red	ILE	Multiple	0	0.818973359	1
red	ILE	Myeloid	0	0.381091618	1
red	ILE	T Cell	0	0.091163093	1
red	ILE	Lymphoid	0	0.273489279	1
red	ILE	B Cell	0	0.103118908	1
red	ILE	Monocyte	0	0.086679662	1
red	ILE	Dendritic Cell	0	0.077712801	1
red	ILE	Neutrophil	1	0.049317739	0.048205424
red	ILE	NK Cell	0	0.041845354	1
green	OES	Multiple	1	0.67654321	0.498068991
green	OES	Myeloid	0	0.314814815	1
green	OES	T Cell	1	0.075308642	0.072722621
green	OES	Lymphoid	0	0.225925926	1
green	OES	B Cell	0	0.085185185	1
green	OES	Monocyte	0	0.071604938	1
green	OES	Dendritic Cell	0	0.064197531	1
green	OES	Neutrophil	0	0.040740741	1
green	OES	NK Cell	0	0.034567901	1
red	OES	Multiple	0	0.427290448	1
red	OES	Myeloid	1	0.198830409	0.181734444
red	OES	T Cell	0	0.047563353	1
red	OES	Lymphoid	0	0.142690058	1
red	OES	B Cell	0	0.05380117	1
red	OES	Monocyte	0	0.045224172	1
red	OES	Dendritic Cell	0	0.040545809	1
red	OES	Neutrophil	0	0.025730994	1
red	OES	NK Cell	0	0.021832359	1
green	SMM	Multiple	0	0.391682911	1
green	SMM	Myeloid	0	0.182261209	1
green	SMM	T Cell	0	0.04359974	1
green	SMM	Lymphoid	0	0.13079922	1
green	SMM	B Cell	0	0.049317739	1
green	SMM	Monocyte	0	0.041455491	1
green	SMM	Dendritic Cell	0	0.037166992	1
green	SMM	Neutrophil	0	0.023586745	1
green	SMM	NK Cell	0	0.020012995	1
red	SMM	Multiple	0	0.142430149	1
red	SMM	Myeloid	0	0.066276803	1
red	SMM	T Cell	0	0.015854451	1
red	SMM	Lymphoid	0	0.047563353	1
red	SMM	B Cell	0	0.017933723	1
red	SMM	Monocyte	0	0.015074724	1
red	SMM	Dendritic Cell	0	0.01351527	1
red	SMM	Neutrophil	0	0.008576998	1
red	SMM	NK Cell	0	0.007277453	1
green	STF	Multiple	0	3.560753736	0.052520415
green	STF	Myeloid	0	1.656920078	0.41745448
green	STF	T Cell	1	0.396361274	0.328629639
green	STF	Lymphoid	1	1.189083821	1
green	STF	B Cell	0	0.44834308	1
green	STF	Monocyte	0	0.376868096	1
green	STF	Dendritic Cell	0	0.337881741	1
green	STF	Neutrophil	0	0.214424951	1
green	STF	NK Cell	0	0.181936322	1
red	STF	Multiple	2	1.281871345	0.368647343
red	STF	Myeloid	2	0.596491228	0.119460721
red	STF	T Cell	0	0.142690058	1
red	STF	Lymphoid	0	0.428070175	1
red	STF	B Cell	0	0.161403509	1
red	STF	Monocyte	0	0.135672515	1
red	STF	Dendritic Cell	0	0.121637427	1
red	STF	Neutrophil	0	0.077192982	1
red	STF	NK Cell	0	0.065497076	1
green	AXL	Multiple	1	0.67654321	0.498068991
green	AXL	Myeloid	0	0.314814815	1
green	AXL	T Cell	1	0.075308642	0.072722621
green	AXL	Lymphoid	0	0.225925926	1
green	AXL	B Cell	0	0.085185185	1
green	AXL	Monocyte	0	0.071604938	1
green	AXL	Dendritic Cell	0	0.064197531	1
green	AXL	Neutrophil	0	0.040740741	1
green	AXL	NK Cell	0	0.034567901	1
red	AXL	Multiple	1	0.498505523	0.39819134
red	AXL	Myeloid	0	0.231968811	1
red	AXL	T Cell	0	0.055490578	1
red	AXL	Lymphoid	0	0.166471735	1
red	AXL	B Cell	0	0.062768031	1
red	AXL	Monocyte	0	0.052761533	1
red	AXL	Dendritic Cell	0	0.047303444	1
red	AXL	Neutrophil	0	0.030019493	1
red	AXL	NK Cell	0	0.025471085	1
green	BOM	Multiple	0	0.142430149	1
green	BOM	Myeloid	0	0.066276803	1
green	BOM	T Cell	0	0.015854451	1
green	BOM	Lymphoid	0	0.047563353	1
green	BOM	B Cell	0	0.017933723	1
green	BOM	Monocyte	0	0.015074724	1
green	BOM	Dendritic Cell	0	0.01351527	1
green	BOM	Neutrophil	0	0.008576998	1
green	BOM	NK Cell	0	0.007277453	1
red	BOM	Multiple	0	0.035607537	1
red	BOM	Myeloid	0	0.016569201	1
red	BOM	T Cell	0	0.003963613	1
red	BOM	Lymphoid	0	0.011890838	1
red	BOM	B Cell	0	0.004483431	1
red	BOM	Monocyte	0	0.003768681	1
red	BOM	Dendritic Cell	0	0.003378817	1
red	BOM	Neutrophil	0	0.00214425	1
red	BOM	NK Cell	0	0.001819363	1
green	MEL	Multiple	0	0.320467836	1
green	MEL	Myeloid	0	0.149122807	1
green	MEL	T Cell	1	0.035672515	0.035121131
green	MEL	Lymphoid	1	0.107017544	0.102091454
green	MEL	B Cell	0	0.040350877	1
green	MEL	Monocyte	0	0.033918129	1
green	MEL	Dendritic Cell	0	0.030409357	1
green	MEL	Neutrophil	0	0.019298246	1
green	MEL	NK Cell	0	0.016374269	1
red	MEL	Multiple	0	0.142430149	1
red	MEL	Myeloid	0	0.066276803	1
red	MEL	T Cell	0	0.015854451	1
red	MEL	Lymphoid	0	0.047563353	1
red	MEL	B Cell	0	0.017933723	1
red	MEL	Monocyte	0	0.015074724	1
red	MEL	Dendritic Cell	0	0.01351527	1
red	MEL	Neutrophil	0	0.008576998	1
red	MEL	NK Cell	0	0.007277453	1
green	SPL	Multiple	4	0.818973359	0.008214821
green	SPL	Myeloid	0	0.381091618	1
green	SPL	T Cell	0	0.091163093	1
green	SPL	Lymphoid	0	0.273489279	1
green	SPL	B Cell	0	0.103118908	1
green	SPL	Monocyte	0	0.086679662	1
green	SPL	Dendritic Cell	0	0.077712801	1
green	SPL	Neutrophil	0	0.049317739	1
green	SPL	NK Cell	0	0.041845354	1
red	SPL	Multiple	1	0.67654321	0.498068991
red	SPL	Myeloid	1	0.314814815	0.272134833
red	SPL	T Cell	0	0.075308642	1
red	SPL	Lymphoid	1	0.225925926	0.203408846
red	SPL	B Cell	0	0.085185185	1
red	SPL	Monocyte	0	0.071604938	1
red	SPL	Dendritic Cell	0	0.064197531	1
red	SPL	Neutrophil	0	0.040740741	1
red	SPL	NK Cell	0	0.034567901	1
green	LUN	Multiple	1	1.139441196	1
green	LUN	Myeloid	0	0.530214425	1
green	LUN	T Cell	1	0.126835608	0.119456601
green	LUN	Lymphoid	1	0.380506823	0.31830679
green	LUN	B Cell	2	0.143469786	0.009009315
green	LUN	Monocyte	0	0.120597791	1
green	LUN	Dendritic Cell	0	0.108122157	1
green	LUN	Neutrophil	0	0.068615984	1
green	LUN	NK Cell	0	0.058219623	1
red	LUN	Multiple	0	0.890188434	1
red	LUN	Myeloid	0	0.414230019	1
red	LUN	T Cell	0	0.099090318	1
red	LUN	Lymphoid	0	0.297270955	1
red	LUN	B Cell	0	0.11208577	1
red	LUN	Monocyte	0	0.094217024	1
red	LUN	Dendritic Cell	0	0.084470435	1
red	LUN	Neutrophil	1	0.053606238	0.052289047
red	LUN	NK Cell	0	0.045484081	1
green	PRO	Multiple	0	1.103833658	0.627684228
green	PRO	Myeloid	0	0.513645224	1
green	PRO	T Cell	0	0.122871995	1
green	PRO	Lymphoid	0	0.368615984	1
green	PRO	B Cell	0	0.138986355	1
green	PRO	Monocyte	0	0.11682911	1
green	PRO	Dendritic Cell	0	0.10474334	1
green	PRO	Neutrophil	0	0.066471735	1
green	PRO	NK Cell	0	0.05640026	1
red	PRO	Multiple	0	1.032618583	0.625507539
red	PRO	Myeloid	1	0.480506823	0.384288755
red	PRO	T Cell	0	0.114944769	1
red	PRO	Lymphoid	1	0.344834308	0.293349269
red	PRO	B Cell	0	0.130019493	1
red	PRO	Monocyte	0	0.109291748	1
red	PRO	Dendritic Cell	0	0.097985705	1
red	PRO	Neutrophil	1	0.062183236	0.060405386
red	PRO	NK Cell	0	0.052761533	1
green	TES	Multiple	0	0.818973359	1
green	TES	Myeloid	0	0.381091618	1
green	TES	T Cell	0	0.091163093	1
green	TES	Lymphoid	0	0.273489279	1
green	TES	B Cell	0	0.103118908	1
green	TES	Monocyte	0	0.086679662	1
green	TES	Dendritic Cell	0	0.077712801	1
green	TES	Neutrophil	0	0.049317739	1
green	TES	NK Cell	0	0.041845354	1
red	TES	Multiple	0	0.961403509	1
red	TES	Myeloid	3	0.447368421	0.009802899
red	TES	T Cell	0	0.107017544	1
red	TES	Lymphoid	0	0.321052632	1
red	TES	B Cell	0	0.121052632	1
red	TES	Monocyte	0	0.101754386	1
red	TES	Dendritic Cell	0	0.09122807	1
red	TES	Neutrophil	0	0.057894737	1
red	TES	NK Cell	0	0.049122807	1
green	OMF	Multiple	1	2.848602989	0.534781528
green	OMF	Myeloid	0	1.325536062	0.645254134
green	OMF	T Cell	1	0.317089019	0.272789286
green	OMF	Lymphoid	2	0.951267057	0.246149204
green	OMF	B Cell	1	0.358674464	0.302608858
green	OMF	Monocyte	0	0.301494477	1
green	OMF	Dendritic Cell	0	0.270305393	1
green	OMF	Neutrophil	0	0.171539961	1
green	OMF	NK Cell	0	0.145549058	1
red	OMF	Multiple	0	1.032618583	0.625507539
red	OMF	Myeloid	1	0.480506823	0.384288755
red	OMF	T Cell	0	0.114944769	1
red	OMF	Lymphoid	0	0.344834308	1
red	OMF	B Cell	0	0.130019493	1
red	OMF	Monocyte	0	0.109291748	1
red	OMF	Dendritic Cell	0	0.097985705	1
red	OMF	Neutrophil	1	0.062183236	0.060405386
red	OMF	NK Cell	0	0.052761533	1
green	WAM	Multiple	1	0.178037687	0.165822223
green	WAM	Myeloid	0	0.082846004	1
green	WAM	T Cell	0	0.019818064	1
green	WAM	Lymphoid	0	0.059454191	1
green	WAM	B Cell	0	0.022417154	1
green	WAM	Monocyte	0	0.018843405	1
green	WAM	Dendritic Cell	0	0.016894087	1
green	WAM	Neutrophil	0	0.010721248	1
green	WAM	NK Cell	0	0.009096816	1
red	WAM	Multiple	1	0.320467836	0.278482708
red	WAM	Myeloid	1	0.149122807	0.13964611
red	WAM	T Cell	0	0.035672515	1
red	WAM	Lymphoid	0	0.107017544	1
red	WAM	B Cell	0	0.040350877	1
red	WAM	Monocyte	0	0.033918129	1
red	WAM	Dendritic Cell	0	0.030409357	1
red	WAM	Neutrophil	0	0.019298246	1
red	WAM	NK Cell	0	0.016374269	1
green	WAP	Multiple	0	1.744769331	0.421974803
green	WAP	Myeloid	0	0.811890838	1
green	WAP	T Cell	0	0.194217024	1
green	WAP	Lymphoid	0	0.582651072	1
green	WAP	B Cell	1	0.219688109	0.19790396
green	WAP	Monocyte	0	0.184665367	1
green	WAP	Dendritic Cell	0	0.165562053	1
green	WAP	Neutrophil	0	0.105068226	1
green	WAP	NK Cell	0	0.089148798	1
red	WAP	Multiple	2	0.818973359	0.196739706
red	WAP	Myeloid	1	0.381091618	0.319250833
red	WAP	T Cell	0	0.091163093	1
red	WAP	Lymphoid	0	0.273489279	1
red	WAP	B Cell	0	0.103118908	1
red	WAP	Monocyte	0	0.086679662	1
red	WAP	Dendritic Cell	0	0.077712801	1
red	WAP	Neutrophil	0	0.049317739	1
red	WAP	NK Cell	0	0.041845354	1
green	WAR	Multiple	0	0.213645224	1
green	WAR	Myeloid	0	0.099415205	1
green	WAR	T Cell	0	0.023781676	1
green	WAR	Lymphoid	0	0.071345029	1
green	WAR	B Cell	0	0.026900585	1
green	WAR	Monocyte	0	0.022612086	1
green	WAR	Dendritic Cell	0	0.020272904	1
green	WAR	Neutrophil	0	0.012865497	1
green	WAR	NK Cell	0	0.010916179	1
red	WAR	Multiple	0	0.249252762	1
red	WAR	Myeloid	0	0.115984405	1
red	WAR	T Cell	0	0.027745289	1
red	WAR	Lymphoid	0	0.083235867	1
red	WAR	B Cell	0	0.031384016	1
red	WAR	Monocyte	0	0.026380767	1
red	WAR	Dendritic Cell	0	0.023651722	1
red	WAR	Neutrophil	0	0.015009747	1
red	WAR	NK Cell	0	0.012735543	1
green	WAS	Multiple	0	0.320467836	1
green	WAS	Myeloid	0	0.149122807	1
green	WAS	T Cell	0	0.035672515	1
green	WAS	Lymphoid	0	0.107017544	1
green	WAS	B Cell	0	0.040350877	1
green	WAS	Monocyte	0	0.033918129	1
green	WAS	Dendritic Cell	0	0.030409357	1
green	WAS	Neutrophil	0	0.019298246	1
green	WAS	NK Cell	0	0.016374269	1
red	WAS	Multiple	0	0.67654321	1
red	WAS	Myeloid	0	0.314814815	1
red	WAS	T Cell	0	0.075308642	1
red	WAS	Lymphoid	0	0.225925926	1
red	WAS	B Cell	0	0.085185185	1
red	WAS	Monocyte	0	0.071604938	1
red	WAS	Dendritic Cell	0	0.064197531	1
red	WAS	Neutrophil	0	0.040740741	1
red	WAS	NK Cell	0	0.034567901	1
green	WAT	Multiple	0	1.175048733	0.631392505
green	WAT	Myeloid	0	0.546783626	1
green	WAT	T Cell	0	0.13079922	1
green	WAT	Lymphoid	0	0.392397661	1
green	WAT	B Cell	0	0.147953216	1
green	WAT	Monocyte	0	0.124366472	1
green	WAT	Dendritic Cell	0	0.111500975	1
green	WAT	Neutrophil	0	0.070760234	1
green	WAT	NK Cell	0	0.060038986	1
red	WAT	Multiple	1	1.246263808	1
red	WAT	Myeloid	2	0.579922027	0.114016493
red	WAT	T Cell	0	0.138726446	1
red	WAT	Lymphoid	0	0.416179337	1
red	WAT	B Cell	0	0.156920078	1
red	WAT	Monocyte	0	0.131903834	1
red	WAT	Dendritic Cell	0	0.118258609	1
red	WAT	Neutrophil	0	0.075048733	1
red	WAT	NK Cell	0	0.063677713	1
green	SKI	Multiple	0	0.783365822	1
green	SKI	Myeloid	0	0.364522417	1
green	SKI	T Cell	0	0.08719948	1
green	SKI	Lymphoid	0	0.261598441	1
green	SKI	B Cell	0	0.098635478	1
green	SKI	Monocyte	0	0.082910981	1
green	SKI	Dendritic Cell	0	0.074333983	1
green	SKI	Neutrophil	0	0.047173489	1
green	SKI	NK Cell	0	0.040025991	1
red	SKI	Multiple	1	0.462897986	0.375951732
red	SKI	Myeloid	1	0.21539961	0.195303031
red	SKI	T Cell	0	0.051526966	1
red	SKI	Lymphoid	0	0.154580897	1
red	SKI	B Cell	0	0.0582846	1
red	SKI	Monocyte	0	0.048992853	1
red	SKI	Dendritic Cell	0	0.043924626	1
red	SKI	Neutrophil	0	0.027875244	1
red	SKI	NK Cell	0	0.023651722	1
green	PAN	Multiple	0	0.605328135	1
green	PAN	Myeloid	0	0.281676413	1
green	PAN	T Cell	0	0.067381417	1
green	PAN	Lymphoid	0	0.20214425	1
green	PAN	B Cell	0	0.076218324	1
green	PAN	Monocyte	0	0.064067576	1
green	PAN	Dendritic Cell	0	0.057439896	1
green	PAN	Neutrophil	0	0.036452242	1
green	PAN	NK Cell	0	0.030929175	1
red	PAN	Multiple	2	0.818973359	0.196739706
red	PAN	Myeloid	2	0.381091618	0.055068085
red	PAN	T Cell	0	0.091163093	1
red	PAN	Lymphoid	0	0.273489279	1
red	PAN	B Cell	0	0.103118908	1
red	PAN	Monocyte	1	0.086679662	0.083236418
red	PAN	Dendritic Cell	0	0.077712801	1
red	PAN	Neutrophil	0	0.049317739	1
red	PAN	NK Cell	0	0.041845354	1
green	COR	Multiple	3	1.566731644	0.205840922
green	COR	Myeloid	0	0.729044834	1
green	COR	T Cell	0	0.17439896	1
green	COR	Lymphoid	2	0.523196881	0.09620797
green	COR	B Cell	2	0.197270955	0.016600618
green	COR	Monocyte	0	0.165821962	1
green	COR	Dendritic Cell	0	0.148667966	1
green	COR	Neutrophil	0	0.094346979	1
green	COR	NK Cell	0	0.080051982	1
red	COR	Multiple	1	1.424301494	1
red	COR	Myeloid	0	0.662768031	1
red	COR	T Cell	0	0.158544509	1
red	COR	Lymphoid	0	0.475633528	1
red	COR	B Cell	0	0.179337232	1
red	COR	Monocyte	0	0.150747238	1
red	COR	Dendritic Cell	0	0.135152697	1
red	COR	Neutrophil	0	0.085769981	1
red	COR	NK Cell	0	0.072774529	1
green	IRI	Multiple	4	0.391682911	0.000429703
green	IRI	Myeloid	0	0.182261209	1
green	IRI	T Cell	0	0.04359974	1
green	IRI	Lymphoid	1	0.13079922	0.1233313
green	IRI	B Cell	0	0.049317739	1
green	IRI	Monocyte	0	0.041455491	1
green	IRI	Dendritic Cell	0	0.037166992	1
green	IRI	Neutrophil	0	0.023586745	1
green	IRI	NK Cell	0	0.020012995	1
red	IRI	Multiple	0	0.106822612	1
red	IRI	Myeloid	0	0.049707602	1
red	IRI	T Cell	0	0.011890838	1
red	IRI	Lymphoid	0	0.035672515	1
red	IRI	B Cell	0	0.013450292	1
red	IRI	Monocyte	0	0.011306043	1
red	IRI	Dendritic Cell	0	0.010136452	1
red	IRI	Neutrophil	0	0.006432749	1
red	IRI	NK Cell	0	0.00545809	1
green	ONH	Multiple	1	0.391682911	0.328981414
green	ONH	Myeloid	0	0.182261209	1
green	ONH	T Cell	0	0.04359974	1
green	ONH	Lymphoid	0	0.13079922	1
green	ONH	B Cell	1	0.049317739	0.048242239
green	ONH	Monocyte	0	0.041455491	1
green	ONH	Dendritic Cell	0	0.037166992	1
green	ONH	Neutrophil	0	0.023586745	1
green	ONH	NK Cell	0	0.020012995	1
red	ONH	Multiple	0	0.462897986	1
red	ONH	Myeloid	0	0.21539961	1
red	ONH	T Cell	0	0.051526966	1
red	ONH	Lymphoid	0	0.154580897	1
red	ONH	B Cell	0	0.0582846	1
red	ONH	Monocyte	0	0.048992853	1
red	ONH	Dendritic Cell	0	0.043924626	1
red	ONH	Neutrophil	0	0.027875244	1
red	ONH	NK Cell	0	0.023651722	1
green	RET	Multiple	1	0.427290448	0.352891823
green	RET	Myeloid	0	0.198830409	1
green	RET	T Cell	0	0.047563353	1
green	RET	Lymphoid	1	0.142690058	0.133763081
green	RET	B Cell	0	0.05380117	1
green	RET	Monocyte	0	0.045224172	1
green	RET	Dendritic Cell	0	0.040545809	1
green	RET	Neutrophil	0	0.025730994	1
green	RET	NK Cell	0	0.021832359	1
red	RET	Multiple	2	0.391682911	0.05626701
red	RET	Myeloid	1	0.182261209	0.167937981
red	RET	T Cell	0	0.04359974	1
red	RET	Lymphoid	0	0.13079922	1
red	RET	B Cell	0	0.049317739	1
red	RET	Monocyte	0	0.041455491	1
red	RET	Dendritic Cell	0	0.037166992	1
red	RET	Neutrophil	0	0.023586745	1
red	RET	NK Cell	0	0.020012995	1
green	RPE	Multiple	0	0.997011046	0.625070841
green	RPE	Myeloid	0	0.463937622	1
green	RPE	T Cell	0	0.110981157	1
green	RPE	Lymphoid	0	0.33294347	1
green	RPE	B Cell	1	0.125536062	0.118322618
green	RPE	Monocyte	0	0.105523067	1
green	RPE	Dendritic Cell	0	0.094606888	1
green	RPE	Neutrophil	0	0.060038986	1
green	RPE	NK Cell	0	0.05094217	1
red	RPE	Multiple	0	0.640935673	1
red	RPE	Myeloid	1	0.298245614	0.259856893
red	RPE	T Cell	0	0.071345029	1
red	RPE	Lymphoid	1	0.214035088	0.193811362
red	RPE	B Cell	0	0.080701754	1
red	RPE	Monocyte	0	0.067836257	1
red	RPE	Dendritic Cell	0	0.060818713	1
red	RPE	Neutrophil	0	0.038596491	1
red	RPE	NK Cell	0	0.032748538	1
green	ADC	Multiple	0	1.139441196	0.629361541
green	ADC	Myeloid	0	0.530214425	1
green	ADC	T Cell	0	0.126835608	1
green	ADC	Lymphoid	0	0.380506823	1
green	ADC	B Cell	1	0.143469786	0.134058317
green	ADC	Monocyte	0	0.120597791	1
green	ADC	Dendritic Cell	0	0.108122157	1
green	ADC	Neutrophil	0	0.068615984	1
green	ADC	NK Cell	0	0.058219623	1
red	ADC	Multiple	0	0.605328135	1
red	ADC	Myeloid	1	0.281676413	0.247372669
red	ADC	T Cell	0	0.067381417	1
red	ADC	Lymphoid	0	0.20214425	1
red	ADC	B Cell	0	0.076218324	1
red	ADC	Monocyte	0	0.064067576	1
red	ADC	Dendritic Cell	0	0.057439896	1
red	ADC	Neutrophil	0	0.036452242	1
red	ADC	NK Cell	0	0.030929175	1
green	ADM	Multiple	0	2.02962963	0.270774015
green	ADM	Myeloid	0	0.944444444	1
green	ADM	T Cell	0	0.225925926	1
green	ADM	Lymphoid	0	0.677777778	1
green	ADM	B Cell	0	0.255555556	1
green	ADM	Monocyte	0	0.214814815	1
green	ADM	Dendritic Cell	0	0.192592593	1
green	ADM	Neutrophil	0	0.122222222	1
green	ADM	NK Cell	0	0.103703704	1
red	ADM	Multiple	1	1.068226121	1
red	ADM	Myeloid	2	0.497076023	0.087876759
red	ADM	T Cell	0	0.118908382	1
red	ADM	Lymphoid	0	0.356725146	1
red	ADM	B Cell	0	0.134502924	1
red	ADM	Monocyte	0	0.113060429	1
red	ADM	Dendritic Cell	0	0.101364522	1
red	ADM	Neutrophil	0	0.064327485	1
red	ADM	NK Cell	0	0.054580897	1
green	PIN	Multiple	1	0.213645224	0.195534892
green	PIN	Myeloid	0	0.099415205	1
green	PIN	T Cell	0	0.023781676	1
green	PIN	Lymphoid	0	0.071345029	1
green	PIN	B Cell	0	0.026900585	1
green	PIN	Monocyte	0	0.022612086	1
green	PIN	Dendritic Cell	0	0.020272904	1
green	PIN	Neutrophil	0	0.012865497	1
green	PIN	NK Cell	0	0.010916179	1
red	PIN	Multiple	0	0.035607537	1
red	PIN	Myeloid	0	0.016569201	1
red	PIN	T Cell	0	0.003963613	1
red	PIN	Lymphoid	0	0.011890838	1
red	PIN	B Cell	0	0.004483431	1
red	PIN	Monocyte	0	0.003768681	1
red	PIN	Dendritic Cell	0	0.003378817	1
red	PIN	Neutrophil	0	0.00214425	1
red	PIN	NK Cell	0	0.001819363	1
green	PIT	Multiple	2	0.320467836	0.038593044
green	PIT	Myeloid	0	0.149122807	1
green	PIT	T Cell	0	0.035672515	1
green	PIT	Lymphoid	1	0.107017544	0.102091454
green	PIT	B Cell	0	0.040350877	1
green	PIT	Monocyte	0	0.033918129	1
green	PIT	Dendritic Cell	0	0.030409357	1
green	PIT	Neutrophil	0	0.019298246	1
green	PIT	NK Cell	0	0.016374269	1
red	PIT	Multiple	0	0.213645224	1
red	PIT	Myeloid	0	0.099415205	1
red	PIT	T Cell	0	0.023781676	1
red	PIT	Lymphoid	0	0.071345029	1
red	PIT	B Cell	0	0.026900585	1
red	PIT	Monocyte	0	0.022612086	1
red	PIT	Dendritic Cell	0	0.020272904	1
red	PIT	Neutrophil	0	0.012865497	1
red	PIT	NK Cell	0	0.010916179	1
green	THR	Multiple	4	4.308512021	1
green	THR	Myeloid	0	2.004873294	0.272898586
green	THR	T Cell	0	0.479597141	1
green	THR	Lymphoid	2	1.438791423	0.656796908
green	THR	B Cell	1	0.542495127	0.420651215
green	THR	Monocyte	0	0.456010396	1
green	THR	Dendritic Cell	0	0.408836907	1
green	THR	Neutrophil	0	0.259454191	1
green	THR	NK Cell	0	0.22014295	1
red	THR	Multiple	1	3.631968811	0.273381081
red	THR	Myeloid	5	1.69005848	0.027312116
red	THR	T Cell	0	0.404288499	1
red	THR	Lymphoid	2	1.212865497	0.342716445
red	THR	B Cell	0	0.457309942	1
red	THR	Monocyte	0	0.384405458	1
red	THR	Dendritic Cell	0	0.344639376	1
red	THR	Neutrophil	4	0.21871345	6.42E-05
red	THR	NK Cell	0	0.185575049	1
green	AMY	Multiple	0	0.284860299	1
green	AMY	Myeloid	0	0.132553606	1
green	AMY	T Cell	0	0.031708902	1
green	AMY	Lymphoid	0	0.095126706	1
green	AMY	B Cell	0	0.035867446	1
green	AMY	Monocyte	0	0.030149448	1
green	AMY	Dendritic Cell	0	0.027030539	1
green	AMY	Neutrophil	0	0.017153996	1
green	AMY	NK Cell	0	0.014554906	1
red	AMY	Multiple	0	0.284860299	1
red	AMY	Myeloid	1	0.132553606	0.125142888
red	AMY	T Cell	0	0.031708902	1
red	AMY	Lymphoid	0	0.095126706	1
red	AMY	B Cell	0	0.035867446	1
red	AMY	Monocyte	0	0.030149448	1
red	AMY	Dendritic Cell	0	0.027030539	1
red	AMY	Neutrophil	0	0.017153996	1
red	AMY	NK Cell	0	0.014554906	1
green	ARC	Multiple	1	0.284860299	0.251828301
green	ARC	Myeloid	0	0.132553606	1
green	ARC	T Cell	0	0.031708902	1
green	ARC	Lymphoid	0	0.095126706	1
green	ARC	B Cell	0	0.035867446	1
green	ARC	Monocyte	0	0.030149448	1
green	ARC	Dendritic Cell	0	0.027030539	1
green	ARC	Neutrophil	0	0.017153996	1
green	ARC	NK Cell	0	0.014554906	1
red	ARC	Multiple	0	0.213645224	1
red	ARC	Myeloid	0	0.099415205	1
red	ARC	T Cell	0	0.023781676	1
red	ARC	Lymphoid	0	0.071345029	1
red	ARC	B Cell	0	0.026900585	1
red	ARC	Monocyte	0	0.022612086	1
red	ARC	Dendritic Cell	0	0.020272904	1
red	ARC	Neutrophil	0	0.012865497	1
red	ARC	NK Cell	0	0.010916179	1
green	CER	Multiple	0	0.356075374	1
green	CER	Myeloid	0	0.165692008	1
green	CER	T Cell	0	0.039636127	1
green	CER	Lymphoid	0	0.118908382	1
green	CER	B Cell	0	0.044834308	1
green	CER	Monocyte	0	0.03768681	1
green	CER	Dendritic Cell	0	0.033788174	1
green	CER	Neutrophil	0	0.021442495	1
green	CER	NK Cell	0	0.018193632	1
red	CER	Multiple	0	0.320467836	1
red	CER	Myeloid	0	0.149122807	1
red	CER	T Cell	0	0.035672515	1
red	CER	Lymphoid	0	0.107017544	1
red	CER	B Cell	0	0.040350877	1
red	CER	Monocyte	0	0.033918129	1
red	CER	Dendritic Cell	0	0.030409357	1
red	CER	Neutrophil	0	0.019298246	1
red	CER	NK Cell	0	0.016374269	1
green	DMH	Multiple	1	0.890188434	0.596324612
green	DMH	Myeloid	0	0.414230019	1
green	DMH	T Cell	0	0.099090318	1
green	DMH	Lymphoid	0	0.297270955	1
green	DMH	B Cell	0	0.11208577	1
green	DMH	Monocyte	0	0.094217024	1
green	DMH	Dendritic Cell	0	0.084470435	1
green	DMH	Neutrophil	0	0.053606238	1
green	DMH	NK Cell	0	0.045484081	1
red	DMH	Multiple	1	0.498505523	0.39819134
red	DMH	Myeloid	0	0.231968811	1
red	DMH	T Cell	0	0.055490578	1
red	DMH	Lymphoid	0	0.166471735	1
red	DMH	B Cell	0	0.062768031	1
red	DMH	Monocyte	0	0.052761533	1
red	DMH	Dendritic Cell	0	0.047303444	1
red	DMH	Neutrophil	0	0.030019493	1
red	DMH	NK Cell	0	0.025471085	1
green	HAB	Multiple	1	0.747758285	0.533221381
green	HAB	Myeloid	0	0.347953216	1
green	HAB	T Cell	0	0.083235867	1
green	HAB	Lymphoid	1	0.249707602	0.222264235
green	HAB	B Cell	0	0.094152047	1
green	HAB	Monocyte	0	0.0791423	1
green	HAB	Dendritic Cell	0	0.070955166	1
green	HAB	Neutrophil	0	0.04502924	1
green	HAB	NK Cell	0	0.038206628	1
red	HAB	Multiple	2	0.640935673	0.133202212
red	HAB	Myeloid	0	0.298245614	1
red	HAB	T Cell	0	0.071345029	1
red	HAB	Lymphoid	1	0.214035088	0.193811362
red	HAB	B Cell	0	0.080701754	1
red	HAB	Monocyte	0	0.067836257	1
red	HAB	Dendritic Cell	0	0.060818713	1
red	HAB	Neutrophil	1	0.038596491	0.037921576
red	HAB	NK Cell	0	0.032748538	1
green	HIP	Multiple	0	0.391682911	1
green	HIP	Myeloid	0	0.182261209	1
green	HIP	T Cell	0	0.04359974	1
green	HIP	Lymphoid	0	0.13079922	1
green	HIP	B Cell	0	0.049317739	1
green	HIP	Monocyte	0	0.041455491	1
green	HIP	Dendritic Cell	0	0.037166992	1
green	HIP	Neutrophil	0	0.023586745	1
green	HIP	NK Cell	0	0.020012995	1
red	HIP	Multiple	0	0.178037687	1
red	HIP	Myeloid	0	0.082846004	1
red	HIP	T Cell	0	0.019818064	1
red	HIP	Lymphoid	0	0.059454191	1
red	HIP	B Cell	0	0.022417154	1
red	HIP	Monocyte	0	0.018843405	1
red	HIP	Dendritic Cell	0	0.016894087	1
red	HIP	Neutrophil	0	0.010721248	1
red	HIP	NK Cell	0	0.009096816	1
green	LGP	Multiple	0	1.673554256	0.415529686
green	LGP	Myeloid	0	0.778752437	1
green	LGP	T Cell	0	0.186289799	1
green	LGP	Lymphoid	1	0.558869396	0.430539394
green	LGP	B Cell	0	0.210721248	1
green	LGP	Monocyte	0	0.177128005	1
green	LGP	Dendritic Cell	0	0.158804418	1
green	LGP	Neutrophil	0	0.100779727	1
green	LGP	NK Cell	0	0.085510071	1
red	LGP	Multiple	2	1.637946719	0.679403112
red	LGP	Myeloid	1	0.762183236	0.536849666
red	LGP	T Cell	0	0.182326186	1
red	LGP	Lymphoid	0	0.546978558	1
red	LGP	B Cell	0	0.206237817	1
red	LGP	Monocyte	0	0.173359324	1
red	LGP	Dendritic Cell	0	0.155425601	1
red	LGP	Neutrophil	0	0.098635478	1
red	LGP	NK Cell	0	0.083690708	1
green	LH	Multiple	1	0.178037687	0.165822223
green	LH	Myeloid	0	0.082846004	1
green	LH	T Cell	0	0.019818064	1
green	LH	Lymphoid	0	0.059454191	1
green	LH	B Cell	0	0.022417154	1
green	LH	Monocyte	0	0.018843405	1
green	LH	Dendritic Cell	0	0.016894087	1
green	LH	Neutrophil	0	0.010721248	1
green	LH	NK Cell	0	0.009096816	1
red	LH	Multiple	0	0.106822612	1
red	LH	Myeloid	0	0.049707602	1
red	LH	T Cell	0	0.011890838	1
red	LH	Lymphoid	0	0.035672515	1
red	LH	B Cell	0	0.013450292	1
red	LH	Monocyte	0	0.011306043	1
red	LH	Dendritic Cell	0	0.010136452	1
red	LH	Neutrophil	0	0.006432749	1
red	LH	NK Cell	0	0.00545809	1
green	MGP	Multiple	0	2.100844704	0.275313077
green	MGP	Myeloid	0	0.977582846	1
green	MGP	T Cell	0	0.233853151	1
green	MGP	Lymphoid	0	0.701559454	1
green	MGP	B Cell	1	0.264522417	0.233268919
green	MGP	Monocyte	0	0.222352177	1
green	MGP	Dendritic Cell	0	0.199350227	1
green	MGP	Neutrophil	0	0.126510721	1
green	MGP	NK Cell	0	0.10734243	1
red	MGP	Multiple	4	1.88719948	0.119312684
red	MGP	Myeloid	1	0.878167641	0.588125395
red	MGP	T Cell	0	0.210071475	1
red	MGP	Lymphoid	0	0.630214425	1
red	MGP	B Cell	0	0.237621832	1
red	MGP	Monocyte	0	0.199740091	1
red	MGP	Dendritic Cell	0	0.179077323	1
red	MGP	Neutrophil	0	0.113645224	1
red	MGP	NK Cell	0	0.096426251	1
green	MMB	Multiple	0	1.388693957	0.403584581
green	MMB	Myeloid	0	0.64619883	1
green	MMB	T Cell	0	0.154580897	1
green	MMB	Lymphoid	0	0.46374269	1
green	MMB	B Cell	0	0.174853801	1
green	MMB	Monocyte	0	0.146978558	1
green	MMB	Dendritic Cell	0	0.131773879	1
green	MMB	Neutrophil	0	0.083625731	1
green	MMB	NK Cell	0	0.070955166	1
red	MMB	Multiple	0	1.815984405	0.264331903
red	MMB	Myeloid	0	0.84502924	1
red	MMB	T Cell	0	0.20214425	1
red	MMB	Lymphoid	0	0.606432749	1
red	MMB	B Cell	0	0.228654971	1
red	MMB	Monocyte	0	0.192202729	1
red	MMB	Dendritic Cell	0	0.172319688	1
red	MMB	Neutrophil	3	0.109356725	0.000174384
red	MMB	NK Cell	0	0.092787524	1
green	OLB	Multiple	2	0.320467836	0.038593044
green	OLB	Myeloid	0	0.149122807	1
green	OLB	T Cell	0	0.035672515	1
green	OLB	Lymphoid	1	0.107017544	0.102091454
green	OLB	B Cell	0	0.040350877	1
green	OLB	Monocyte	0	0.033918129	1
green	OLB	Dendritic Cell	0	0.030409357	1
green	OLB	Neutrophil	0	0.019298246	1
green	OLB	NK Cell	0	0.016374269	1
red	OLB	Multiple	0	0.284860299	1
red	OLB	Myeloid	0	0.132553606	1
red	OLB	T Cell	0	0.031708902	1
red	OLB	Lymphoid	0	0.095126706	1
red	OLB	B Cell	0	0.035867446	1
red	OLB	Monocyte	0	0.030149448	1
red	OLB	Dendritic Cell	0	0.027030539	1
red	OLB	Neutrophil	1	0.017153996	0.017029652
red	OLB	NK Cell	0	0.014554906	1
green	PON	Multiple	2	1.673554256	0.684111066
green	PON	Myeloid	0	0.778752437	1
green	PON	T Cell	1	0.186289799	0.170506534
green	PON	Lymphoid	0	0.558869396	1
green	PON	B Cell	0	0.210721248	1
green	PON	Monocyte	0	0.177128005	1
green	PON	Dendritic Cell	0	0.158804418	1
green	PON	Neutrophil	0	0.100779727	1
green	PON	NK Cell	0	0.085510071	1
red	PON	Multiple	1	1.780376868	1
red	PON	Myeloid	2	0.828460039	0.200829746
red	PON	T Cell	0	0.198180637	1
red	PON	Lymphoid	0	0.59454191	1
red	PON	B Cell	0	0.22417154	1
red	PON	Monocyte	0	0.188434048	1
red	PON	Dendritic Cell	0	0.168940871	1
red	PON	Neutrophil	1	0.107212476	0.101922576
red	PON	NK Cell	0	0.090968161	1
green	PRA	Multiple	0	0.142430149	1
green	PRA	Myeloid	0	0.066276803	1
green	PRA	T Cell	0	0.015854451	1
green	PRA	Lymphoid	0	0.047563353	1
green	PRA	B Cell	0	0.017933723	1
green	PRA	Monocyte	0	0.015074724	1
green	PRA	Dendritic Cell	0	0.01351527	1
green	PRA	Neutrophil	0	0.008576998	1
green	PRA	NK Cell	0	0.007277453	1
red	PRA	Multiple	0	0.178037687	1
red	PRA	Myeloid	0	0.082846004	1
red	PRA	T Cell	0	0.019818064	1
red	PRA	Lymphoid	0	0.059454191	1
red	PRA	B Cell	0	0.022417154	1
red	PRA	Monocyte	0	0.018843405	1
red	PRA	Dendritic Cell	0	0.016894087	1
red	PRA	Neutrophil	1	0.010721248	0.01067675
red	PRA	NK Cell	0	0.009096816	1
green	PRC	Multiple	2	2.492527615	1
green	PRC	Myeloid	0	1.159844055	0.633093899
green	PRC	T Cell	0	0.277452891	1
green	PRC	Lymphoid	1	0.832358674	0.56796172
green	PRC	B Cell	0	0.313840156	1
green	PRC	Monocyte	0	0.263807667	1
green	PRC	Dendritic Cell	0	0.236517219	1
green	PRC	Neutrophil	0	0.150097466	1
green	PRC	NK Cell	0	0.127355426	1
red	PRC	Multiple	2	2.741780377	1
red	PRC	Myeloid	1	1.27582846	1
red	PRC	T Cell	0	0.305198181	1
red	PRC	Lymphoid	1	0.915594542	0.602824593
red	PRC	B Cell	0	0.345224172	1
red	PRC	Monocyte	0	0.290188434	1
red	PRC	Dendritic Cell	0	0.260168941	1
red	PRC	Neutrophil	1	0.165107212	0.15269486
red	PRC	NK Cell	0	0.140090968	1
green	PUT	Multiple	0	1.281871345	0.639341966
green	PUT	Myeloid	0	0.596491228	1
green	PUT	T Cell	1	0.142690058	0.133364445
green	PUT	Lymphoid	1	0.428070175	0.350224896
green	PUT	B Cell	0	0.161403509	1
green	PUT	Monocyte	0	0.135672515	1
green	PUT	Dendritic Cell	0	0.121637427	1
green	PUT	Neutrophil	0	0.077192982	1
green	PUT	NK Cell	0	0.065497076	1
red	PUT	Multiple	0	0.747758285	1
red	PUT	Myeloid	1	0.347953216	0.296085387
red	PUT	T Cell	0	0.083235867	1
red	PUT	Lymphoid	0	0.249707602	1
red	PUT	B Cell	0	0.094152047	1
red	PUT	Monocyte	0	0.0791423	1
red	PUT	Dendritic Cell	0	0.070955166	1
red	PUT	Neutrophil	0	0.04502924	1
red	PUT	NK Cell	0	0.038206628	1
green	PVN	Multiple	1	2.243274854	0.728330271
green	PVN	Myeloid	0	1.043859649	0.628798535
green	PVN	T Cell	0	0.249707602	1
green	PVN	Lymphoid	1	0.749122807	0.530056858
green	PVN	B Cell	0	0.28245614	1
green	PVN	Monocyte	0	0.237426901	1
green	PVN	Dendritic Cell	0	0.212865497	1
green	PVN	Neutrophil	0	0.135087719	1
green	PVN	NK Cell	0	0.114619883	1
red	PVN	Multiple	1	1.958414555	1
red	PVN	Myeloid	2	0.911306043	0.231305172
red	PVN	T Cell	0	0.2179987	1
red	PVN	Lymphoid	0	0.653996101	1
red	PVN	B Cell	0	0.246588694	1
red	PVN	Monocyte	0	0.207277453	1
red	PVN	Dendritic Cell	0	0.185834958	1
red	PVN	Neutrophil	1	0.117933723	0.111542247
red	PVN	NK Cell	0	0.100064977	1
green	SCN	Multiple	1	0.854580897	0.581395869
green	SCN	Myeloid	0	0.397660819	1
green	SCN	T Cell	0	0.095126706	1
green	SCN	Lymphoid	1	0.285380117	0.249718213
green	SCN	B Cell	1	0.107602339	0.102305192
green	SCN	Monocyte	0	0.090448343	1
green	SCN	Dendritic Cell	0	0.081091618	1
green	SCN	Neutrophil	0	0.051461988	1
green	SCN	NK Cell	0	0.043664717	1
red	SCN	Multiple	0	0.569720598	1
red	SCN	Myeloid	0	0.265107212	1
red	SCN	T Cell	0	0.063417804	1
red	SCN	Lymphoid	0	0.190253411	1
red	SCN	B Cell	0	0.071734893	1
red	SCN	Monocyte	0	0.060298895	1
red	SCN	Dendritic Cell	0	0.054061079	1
red	SCN	Neutrophil	0	0.034307992	1
red	SCN	NK Cell	0	0.029109812	1
green	SON	Multiple	0	0.035607537	1
green	SON	Myeloid	0	0.016569201	1
green	SON	T Cell	0	0.003963613	1
green	SON	Lymphoid	0	0.011890838	1
green	SON	B Cell	0	0.004483431	1
green	SON	Monocyte	0	0.003768681	1
green	SON	Dendritic Cell	0	0.003378817	1
green	SON	Neutrophil	0	0.00214425	1
green	SON	NK Cell	0	0.001819363	1
red	SON	Multiple	0	0.035607537	1
red	SON	Myeloid	0	0.016569201	1
red	SON	T Cell	0	0.003963613	1
red	SON	Lymphoid	0	0.011890838	1
red	SON	B Cell	0	0.004483431	1
red	SON	Monocyte	0	0.003768681	1
red	SON	Dendritic Cell	0	0.003378817	1
red	SON	Neutrophil	0	0.00214425	1
red	SON	NK Cell	0	0.001819363	1
green	SUN	Multiple	1	0.890188434	0.596324612
green	SUN	Myeloid	0	0.414230019	1
green	SUN	T Cell	0	0.099090318	1
green	SUN	Lymphoid	1	0.297270955	0.258653627
green	SUN	B Cell	0	0.11208577	1
green	SUN	Monocyte	0	0.094217024	1
green	SUN	Dendritic Cell	0	0.084470435	1
green	SUN	Neutrophil	0	0.053606238	1
green	SUN	NK Cell	0	0.045484081	1
red	SUN	Multiple	1	0.890188434	0.596324612
red	SUN	Myeloid	1	0.414230019	0.341656808
red	SUN	T Cell	0	0.099090318	1
red	SUN	Lymphoid	0	0.297270955	1
red	SUN	B Cell	0	0.11208577	1
red	SUN	Monocyte	0	0.094217024	1
red	SUN	Dendritic Cell	0	0.084470435	1
red	SUN	Neutrophil	2	0.053606238	0.001296969
red	SUN	NK Cell	0	0.045484081	1
green	THA	Multiple	0	0.178037687	1
green	THA	Myeloid	0	0.082846004	1
green	THA	T Cell	0	0.019818064	1
green	THA	Lymphoid	0	0.059454191	1
green	THA	B Cell	0	0.022417154	1
green	THA	Monocyte	0	0.018843405	1
green	THA	Dendritic Cell	0	0.016894087	1
green	THA	Neutrophil	0	0.010721248	1
green	THA	NK Cell	0	0.009096816	1
red	THA	Multiple	0	0.178037687	1
red	THA	Myeloid	0	0.082846004	1
red	THA	T Cell	0	0.019818064	1
red	THA	Lymphoid	0	0.059454191	1
red	THA	B Cell	0	0.022417154	1
red	THA	Monocyte	0	0.018843405	1
red	THA	Dendritic Cell	0	0.016894087	1
red	THA	Neutrophil	0	0.010721248	1
red	THA	NK Cell	0	0.009096816	1
green	VIC	Multiple	0	1.958414555	0.267374457
green	VIC	Myeloid	0	0.911306043	1
green	VIC	T Cell	0	0.2179987	1
green	VIC	Lymphoid	1	0.653996101	0.482672642
green	VIC	B Cell	0	0.246588694	1
green	VIC	Monocyte	0	0.207277453	1
green	VIC	Dendritic Cell	0	0.185834958	1
green	VIC	Neutrophil	0	0.117933723	1
green	VIC	NK Cell	0	0.100064977	1
red	VIC	Multiple	0	0.997011046	0.625070841
red	VIC	Myeloid	2	0.463937622	0.078000646
red	VIC	T Cell	0	0.110981157	1
red	VIC	Lymphoid	0	0.33294347	1
red	VIC	B Cell	0	0.125536062	1
red	VIC	Monocyte	0	0.105523067	1
red	VIC	Dendritic Cell	0	0.094606888	1
red	VIC	Neutrophil	1	0.060038986	0.058382643
red	VIC	NK Cell	0	0.05094217	1
green	VMH	Multiple	0	1.35308642	0.645948252
green	VMH	Myeloid	0	0.62962963	1
green	VMH	T Cell	0	0.150617284	1
green	VMH	Lymphoid	0	0.451851852	1
green	VMH	B Cell	1	0.17037037	0.157144287
green	VMH	Monocyte	0	0.143209877	1
green	VMH	Dendritic Cell	0	0.128395062	1
green	VMH	Neutrophil	0	0.081481481	1
green	VMH	NK Cell	0	0.069135802	1
red	VMH	Multiple	3	0.854580897	0.05218747
red	VMH	Myeloid	2	0.397660819	0.059434742
red	VMH	T Cell	0	0.095126706	1
red	VMH	Lymphoid	1	0.285380117	0.249718213
red	VMH	B Cell	0	0.107602339	1
red	VMH	Monocyte	0	0.090448343	1
red	VMH	Dendritic Cell	0	0.081091618	1
red	VMH	Neutrophil	1	0.051461988	0.050249364
red	VMH	NK Cell	0	0.043664717	1
green	LIV	Multiple	2	0.997011046	0.263067745
green	LIV	Myeloid	0	0.463937622	1
green	LIV	T Cell	1	0.110981157	0.10532928
green	LIV	Lymphoid	1	0.33294347	0.284829795
green	LIV	B Cell	0	0.125536062	1
green	LIV	Monocyte	0	0.105523067	1
green	LIV	Dendritic Cell	0	0.094606888	1
green	LIV	Neutrophil	0	0.060038986	1
green	LIV	NK Cell	0	0.05094217	1
red	LIV	Multiple	0	0.320467836	1
red	LIV	Myeloid	0	0.149122807	1
red	LIV	T Cell	0	0.035672515	1
red	LIV	Lymphoid	0	0.107017544	1
red	LIV	B Cell	0	0.040350877	1
red	LIV	Monocyte	0	0.033918129	1
red	LIV	Dendritic Cell	0	0.030409357	1
red	LIV	Neutrophil	1	0.019298246	0.019138482
red	LIV	NK Cell	0	0.016374269	1
green	AOR	Multiple	0	0.712150747	1
green	AOR	Myeloid	0	0.331384016	1
green	AOR	T Cell	0	0.079272255	1
green	AOR	Lymphoid	0	0.237816764	1
green	AOR	B Cell	0	0.089668616	1
green	AOR	Monocyte	0	0.075373619	1
green	AOR	Dendritic Cell	0	0.067576348	1
green	AOR	Neutrophil	0	0.04288499	1
green	AOR	NK Cell	0	0.036387264	1
red	AOR	Multiple	1	0.462897986	0.375951732
red	AOR	Myeloid	1	0.21539961	0.195303031
red	AOR	T Cell	0	0.051526966	1
red	AOR	Lymphoid	0	0.154580897	1
red	AOR	B Cell	0	0.0582846	1
red	AOR	Monocyte	0	0.048992853	1
red	AOR	Dendritic Cell	0	0.043924626	1
red	AOR	Neutrophil	0	0.027875244	1
red	AOR	NK Cell	0	0.023651722	1
green	HEA	Multiple	1	1.994022092	0.723876219
green	HEA	Myeloid	0	0.927875244	1
green	HEA	T Cell	0	0.221962313	1
green	HEA	Lymphoid	0	0.66588694	1
green	HEA	B Cell	1	0.251072125	0.222823959
green	HEA	Monocyte	0	0.211046134	1
green	HEA	Dendritic Cell	0	0.189213775	1
green	HEA	Neutrophil	0	0.120077973	1
green	HEA	NK Cell	0	0.10188434	1
red	HEA	Multiple	0	1.281871345	0.639341966
red	HEA	Myeloid	1	0.596491228	0.452382903
red	HEA	T Cell	0	0.142690058	1
red	HEA	Lymphoid	0	0.428070175	1
red	HEA	B Cell	0	0.161403509	1
red	HEA	Monocyte	0	0.135672515	1
red	HEA	Dendritic Cell	0	0.121637427	1
red	HEA	Neutrophil	1	0.077192982	0.074447074
red	HEA	NK Cell	0	0.065497076	1
green	MUA	Multiple	2	1.88719948	0.713515619
green	MUA	Myeloid	0	0.878167641	1
green	MUA	T Cell	0	0.210071475	1
green	MUA	Lymphoid	0	0.630214425	1
green	MUA	B Cell	0	0.237621832	1
green	MUA	Monocyte	0	0.199740091	1
green	MUA	Dendritic Cell	0	0.179077323	1
green	MUA	Neutrophil	0	0.113645224	1
green	MUA	NK Cell	0	0.096426251	1
red	MUA	Multiple	1	0.818973359	0.565916075
red	MUA	Myeloid	2	0.381091618	0.055068085
red	MUA	T Cell	0	0.091163093	1
red	MUA	Lymphoid	0	0.273489279	1
red	MUA	B Cell	0	0.103118908	1
red	MUA	Monocyte	0	0.086679662	1
red	MUA	Dendritic Cell	0	0.077712801	1
red	MUA	Neutrophil	0	0.049317739	1
red	MUA	NK Cell	0	0.041845354	1
green	MUG	Multiple	2	2.991033138	0.771231778
green	MUG	Myeloid	0	1.391812865	0.651629452
green	MUG	T Cell	0	0.33294347	1
green	MUG	Lymphoid	2	0.998830409	0.263789729
green	MUG	B Cell	1	0.376608187	0.315097509
green	MUG	Monocyte	0	0.316569201	1
green	MUG	Dendritic Cell	0	0.283820663	1
green	MUG	Neutrophil	0	0.180116959	1
green	MUG	NK Cell	0	0.152826511	1
red	MUG	Multiple	1	1.566731644	1
red	MUG	Myeloid	1	0.729044834	0.521064742
red	MUG	T Cell	0	0.17439896	1
red	MUG	Lymphoid	1	0.523196881	0.409669954
red	MUG	B Cell	0	0.197270955	1
red	MUG	Monocyte	0	0.165821962	1
red	MUG	Dendritic Cell	0	0.148667966	1
red	MUG	Neutrophil	1	0.094346979	0.090245605
red	MUG	NK Cell	0	0.080051982	1
green	BLA	Multiple	2	2.350097466	1
green	BLA	Myeloid	0	1.093567251	0.630138387
green	BLA	T Cell	1	0.261598441	0.23100781
green	BLA	Lymphoid	2	0.784795322	0.185109042
green	BLA	B Cell	0	0.295906433	1
green	BLA	Monocyte	0	0.248732943	1
green	BLA	Dendritic Cell	0	0.223001949	1
green	BLA	Neutrophil	0	0.141520468	1
green	BLA	NK Cell	0	0.120077973	1
red	BLA	Multiple	3	1.709161793	0.243619382
red	BLA	Myeloid	4	0.795321637	0.008091153
red	BLA	T Cell	0	0.190253411	1
red	BLA	Lymphoid	1	0.570760234	0.4373315
red	BLA	B Cell	0	0.215204678	1
red	BLA	Monocyte	0	0.180896686	1
red	BLA	Dendritic Cell	0	0.162183236	1
red	BLA	Neutrophil	2	0.102923977	0.004728771
red	BLA	NK Cell	0	0.087329435	1
green	KIC	Multiple	0	0.997011046	0.625070841
green	KIC	Myeloid	0	0.463937622	1
green	KIC	T Cell	1	0.110981157	0.10532928
green	KIC	Lymphoid	2	0.33294347	0.043424517
green	KIC	B Cell	2	0.125536062	0.006945562
green	KIC	Monocyte	0	0.105523067	1
green	KIC	Dendritic Cell	0	0.094606888	1
green	KIC	Neutrophil	0	0.060038986	1
green	KIC	NK Cell	0	0.05094217	1
red	KIC	Multiple	0	0.605328135	1
red	KIC	Myeloid	0	0.281676413	1
red	KIC	T Cell	0	0.067381417	1
red	KIC	Lymphoid	0	0.20214425	1
red	KIC	B Cell	0	0.076218324	1
red	KIC	Monocyte	0	0.064067576	1
red	KIC	Dendritic Cell	0	0.057439896	1
red	KIC	Neutrophil	0	0.036452242	1
red	KIC	NK Cell	0	0.030929175	1
green	KIM	Multiple	2	1.531124107	0.665836972
green	KIM	Myeloid	0	0.712475634	1
green	KIM	T Cell	0	0.170435348	1
green	KIM	Lymphoid	0	0.511306043	1
green	KIM	B Cell	0	0.192787524	1
green	KIM	Monocyte	0	0.162053281	1
green	KIM	Dendritic Cell	0	0.145289149	1
green	KIM	Neutrophil	0	0.092202729	1
green	KIM	NK Cell	0	0.078232619	1
red	KIM	Multiple	0	0.818973359	1
red	KIM	Myeloid	0	0.381091618	1
red	KIM	T Cell	0	0.091163093	1
red	KIM	Lymphoid	0	0.273489279	1
red	KIM	B Cell	0	0.103118908	1
red	KIM	Monocyte	0	0.086679662	1
red	KIM	Dendritic Cell	0	0.077712801	1
red	KIM	Neutrophil	1	0.049317739	0.048205424
red	KIM	NK Cell	0	0.041845354	1
